# Inverted Alu repeats in loop-out exon skipping across hominoid evolution

**DOI:** 10.1101/2025.03.07.642063

**Authors:** Danielle Denisko, Jeonghyeon Kim, Jayoung Ku, Boxun Zhao, Eunjung Alice Lee

**Affiliations:** Division of Genetics and Genomics, Boston Children’s Hospital and Harvard Medical School, Boston, MA 02115, USA; Department of Biomedical Informatics, Harvard Medical School, Boston, MA 02115, USA; Department of Chemical and Systems Biology, Stanford University, Stanford, CA 94305, USA; Broad Institute of MIT and Harvard, Cambridge, MA 02115, USA; Manton Center for Orphan Disease Research, Boston Children’s Hospital, Boston, MA 02115, USA

**Author notes:** Corresponding author: (B.Z.) and (E.A.L.). Equal contribution (Danielle Denisko, Jeonghyeon Kim).

**Keywords:** Exon skipping, Alternative splicing, Transposable elements, Alu, Inverted repeats, Hominoid evolution

## Abstract

**Background:** Changes in RNA splicing over the course of evolution have profoundly diversified the functional landscape of the human genome. While DNA sequences proximal to intron-exon junctions are known to be critical for RNA splicing, the impact of distal intronic sequences remains underexplored. Emerging evidence suggests that inverted pairs of intronic Alu elements can promote exon skipping by forming RNA stem-loop structures. However, their prevalence and influence throughout evolution remain unknown.

**Results:** Here, we present a systematic analysis of inverted Alu pairs across the human genome to assess their impact on exon skipping through predicted RNA stem-loop formation and their relevance to hominoid evolution. We found that inverted Alu pairs, particularly pairs of AluY-AluSx1 and AluSz-AluSx, are enriched in the flanking regions of skippable exons genome-wide and are predicted to form stable stem-loop structures. Exons defined by weak 3′ acceptor and strong 5′ donor splice sites appear especially prone to this skipping mechanism. Through comparative genome analysis across nine primate species, we identified 67,126 hominoid-specific Alu insertions, primarily from AluY and AluS subfamilies, which form inverted pairs enriched across skippable exons in genes of ubiquitination-related pathways. Experimental validation of exon skipping among several hominoid-specific inverted Alu pairs further reinforced their potential evolutionary significance.

**Conclusion:** This work extends our current knowledge of the roles of RNA secondary structure formed by inverted Alu pairs and details a newly emerging mechanism through which transposable elements have contributed to genomic innovation across hominoid evolution at the transcriptomic level.
