## Supplemental Table 2 for "Inverted Alu repeats in loop-out exon skipping across hominoid evolution"

chr	exon_start	exon_end	exon_gene	exon_strand	ascot psi(%)	upstream_alu_subfamily	downstream_alu_subfamily	distance_between_alus	upstream_start	upstream_end	downstream_start	downstream_end
chr2	37236095	37236176	NDUFAF7	+	97.67%	AluY	AluY	825	37235669	37235956	37236494	37236798
chr3	142560262	142560454	ATR	-	95.52%	AluJb	AluY	908	142559656	142559894	142560564	142560859
chr4	184631036	184631157	CASP3	-	96.94%	AluSz	AluY	737	184630520	184630815	184631257	184631568
chr8	94696851	94696961	ESRP1	+	52.65%	AluSx	AluSx3	1990	94695780	94696081	94697770	94698080
chr10	237584	237677	ZMYND11	+	96.49%	AluJo	AluY	994	237360	237491	238354	238655
chr11	9998265	9998379	SBF2	-	97.50%	AluY	AluSx	1839	9997496	9997789	9999335	9999621
chr12	88060829	88060994	CEP290	-	NA	AluY	AluSz	1451	88060319	88060574	88061770	88062078
chr12	88059897	88060020	CEP290	-	94.03%	AluSc8	AluY	914	88059405	88059706	88060319	88060574
chr17	11929865	11930093	DNAH9	+	NA	AluY	AluYc	1615	11929024	11929333	11930639	11930782
chr21	43010052	43010224	PKNOX1	+	94.93%	AluSp	AluY	1901	43009165	43009460	43011066	43011367
chr22	25205219	25205362	CRYBB3	+	82.38%	AluSz6	AluSp	1951	25204323	25204381	25206274	25206555
All genomic coordinates are based on GRCh38/hg38.
