## Supplemental Table 3 for "Inverted Alu repeats in loop-out exon skipping across hominoid evolution"

Oligo #	Oligo Name	Sequence - 5’ to 3’	Primer for human / monkey	Exon skipped size (bp)	Non-skipped size (bp)	Non-skipping ratio (ASCOT PSI%)	Validated by Sanger	Validated by Amplicon-EZ
1	IRAlu_ATR_1_F	GAGGAGATTCAATGCCAAACTCA	Both	337	529	95.52%	Yes
2	IRAlu_ATR_1_R	GATCTTCAAATGAACTGTTTACTTGCAT	Both
3	IRAlu_CASP3_1_F	TGCAGCAAACCTCAGGGAAA	Both	407	528	96.94%	Yes
4	IRAlu_CASP3_1_R	TCTGTTGCCACCTTTCGGTT	Human
5	IRAlu_M_CASP3_1_R	TCTGTTGCTACCTTCCGGTT	Monkey
6	IRAlu_NDUFAF7_2_F	ACTGCTGAGGTCAGGTTTGG	Human	462	543	97.67%	Yes
7	IRAlu_NDUFAF7_2_R	ACTGGGGATCCAGCATTTCG	Both
8	IRAlu_M_NDUFAF7_2_F	TCTGGTGAGGTTAGGTGTGG	Monkey
9	IRAlu_CEP290_2_F	GCCTTCAATTTCAGGAATAGAGTCA	Human	480 (E47 skipping); 522 (E48 skipping)	645	94.03%	Yes
10	IRAlu_CEP290_2_R	AGCTGTGGACCTCTGCTTTC	Both
11	IRAlu_M_CEP290_2_F	GCCTTCAATTTCAGGAATAGGGTCA	Monkey
12	IRAlu_DNAH9_1_F	CAACGTGTCTTTGGGGCAAG	Both	289	517	NA	Yes
13	IRAlu_DNAH9_1_R	ATAGGGGACCTTTGCGTTGG	Both
14	IRAlu_SBF2_1_F	AGTTCCCCAACGCCTTTCAT	Human	290	404	97.50%	Yes
15	IRAlu_SBF2_1_R	TTCTCGACCAAACCACGCTG	Both
16	IRAlu_M_SBF2_1_F	AGTTCCCCAACACCTTTCA	Monkey
17	IRAlu_CRYBB3_2_F	ATTTGAGTCCAGGGCCTTCC	Human	265	408	82.38%	Yes
18	IRAlu_CRYBB3_2_R	TTGTGCCACTTCTGGTCACG	Human
19	IRAlu_CRYBB3_1_F	AACTTCCAAGGCAAACGCTG	Monkey	260	403
20	IRAlu_M_CRYBB3_1_R	GGTAGCCGGGAAACTCATAG	Monkey
21	IRAlu_ZMYND11_1_F	CCATTTGCCTGGAGAGGTGT	Both	302	395	96.49%	Yes
22	IRAlu_ZMYND11_1_R	CTTGCTCACTGTCTGCTCCA	Human
23	IRAlu_M_ZMYND11_1_R	CTTGTTCGCTGTCTGCTCCA	Monkey
24	IRAlu_ESPR1_1_F	CAGGGCCTGGCCTACAATAC	Both	285	395	52.65%		Yes
25	IRAlu_ESPR1_1_R	GCAATCAGCAAAGAGCCAGG	Human
26	IRAlu_M_ESPR1_1_R	TGCAATCAGCAAAGGGCCAGG	Monkey
27	IRAlu_PKNOX1_1_F	TCTCAGACCCCGATGGATGT	Human	184	356	94.93%	Yes
28	IRAlu_PKNOX1_1_R	CCAGGCTCTCCACTCAACAG	Human
29	IRAlu_M_PKNOX1_1_F	TCTCAGACCCCAATGGATGT	Monkey
30	IRAlu_M_PKNOX1_1_R	CCAGGCTCTCCACTCAATAG	Monkey
